# A single amino acid polymorphism in a conserved effector of the multihost blast fungus pathogen expands host-target binding spectrum

**DOI:** 10.1101/2021.03.15.435478

**Authors:** Adam R. Bentham, Yohann Petit-Houdenot, Joe Win, Izumi Chuma, Ryohei Terauchi, Mark J. Banfield, Sophien Kamoun, Thorsten Langner

## Abstract

Accelerated gene evolution is a hallmark of pathogen adaptation and specialization following host-jumps. However, the molecular processes associated with adaptive evolution between host-specific lineages of a multihost plant pathogen remain poorly understood. In the blast fungus *Magnaporthe oryzae* (Syn. *Pyricularia oryzae),* host specialization on different grass hosts is generally associated with dynamic patterns of gain and loss of virulence effector genes that tend to define the distinct genetic lineages of this pathogen. Here, we unravelled the biochemical and structural basis of adaptive evolution of APikL2, an exceptionally conserved paralog of the well-studied rice-lineage specific effector AVR-Pik. Whereas AVR-Pik and other members of the six-gene AVR-Pik family show specific patterns of presence/absence polymorphisms between grass-specific lineages of *M. oryzae,* APikL2 stands out by being ubiquitously present in all blast fungus lineages from 13 different host species. Using biochemical, biophysical and structural biology methods, we show that a single aspartate to asparagine polymorphism expands the binding spectrum of APikL2 to host proteins of the heavy-metal associated (HMA) domain family. This mutation maps to one of the APikL2-HMA binding interfaces and contributes to an altered hydrogen-bonding network. By combining phylogenetic ancestral reconstruction with an analysis of the structural consequences of allelic diversification, we revealed a common mechanism of effector specialization in the AVR-Pik/APikL2 family that involves two major HMA-binding interfaces. Together, our findings provide a detailed molecular evolution and structural biology framework for diversification and adaptation of a fungal pathogen effector family following host-jumps.
