## Supplementary Table 1 for "A single amino acid polymorphism in a conserved effector of the multihost blast fungus pathogen expands host-target binding spectrum"

### Sheet: Isolate Information
Isolate ID	Synonym ID	Host	Year	Location	Accession no.	Reference	busco-completeness *
70-15		Laboratory strain	NA	NA	SAMN02953596	Dean et al., 2005;	98.2
87-120		Oryza sativa	NA	NA	SAMN08377452	Gladieux et al., 2018	97.5
98-06		Oryza sativa	NA	Jiangsu, China	SAMN03010511	Dong et al., 2015	98
Arcadia		Setaria viridis	1998	Lexington, KY, USA	SAMN08009540	Farman et al., 2017; Pieck et al., 2016	96.4
B157		Oryza sativa	1989	India	SAMN03329169	Gowda et al., 2015; Kachroo et al., 1994	96.2
B2		Triticum aestivum	2011	Bolivia	SAMN05580113	Pieck et al., 2016	97.3
B51		Eleusine indica	2012	Quirusillas, Bolivia	SAMN08009542	Farman et al., 2017; Pieck et al., 2016	97.5
B71		Triticum aestivum	2012	Bolivia	SAMN06076154	Peng et al., 2019	98
Bd8401		Brachiaria distachya	1984	Philippines	SAMN08009543	Gladieux et al., 2018	98
BdBar16-1	BdBar	Triticum aestivum	2016	Barisal, Bangladesh	SAMN04940126	Malaker et al., 2016	90.9
BdJes16-1	BdJes	Triticum aestivum	2016	Jessore, Bangladesh	SAMN04942531	Malaker et al., 2016	94
BdMeh16-1	BdMeh	Triticum aestivum	2016	Mehepur, Bangladesh	SAMN04942534	Malaker et al., 2016	97.7
Bm88324		Brachiaria mutica	1988	Philippines	SAMN08009544	Gladieux et al., 2018	98.2
Br130		Triticum aestivum	1990	Mato Grosso do Sul, Brazil	SAMN08009547	Farman et al., 2017	94.6
BR29	BR0029	Digitaria sanguinalis	1989	Brazil	NA; available on GEMO	Chiapello et al., 2015	98.2
BR32	BR0032	Triticum aestivum	1991	Brazil	SAMEA4708260	Chiapello et al., 2015, Islam et al., 2016, Langner et al., 2020	98
br48		Triticum aestivum	1990	Mato Grosso do Sul, Brazil	NA	Yoshida et al., 2016	96.5
br58		Avena sativa	1990	Parana, Brazil	NA	Yoshida et al., 2016	96.8
Br62		Eleusine indica	1991	Brazil	SAMEA4029901	Soanes et al., 2017a; Islam et al., 2016	97.7
Br7		Triticum aestivum	1990	Parana, Brazil	SAMN08009545	Farman et al., 2017; Pieck et al., 2016	97.6
Br80		Triticum aestivum	1991	Brazil	SAMN08009546	Farman et al., 2017; Pieck et al., 2016	97.9
BTBa_B1	BTBa-B1	Triticum aestivum	2016	Gazipur, Bangladesh	SAMEA104190806	Soanes et al., 2017b	97.8
BTBa_B2	BTBa-B2	Triticum aestivum	2016	Gazipur, Bangladesh	SAMEA104190807	Soanes et al., 2017b	97.7
BTGP_1b	BTGP-1(b)	Triticum aestivum	2017	Gangni, Meherpur, Bangladesh	SAMEA104190809	Soanes et al., 2017b	97.9
BTGP_6e	BTGP-6(e)	Triticum aestivum	2017	Gangni, Meherpur, Bangladesh	SAMEA104190808	Soanes et al., 2017b	98
BTGP_6f	BTGP-6(f)	Triticum aestivum	2017	Gangni, Meherpur, Bangladesh	SAMEA104190810	Soanes et al., 2017b	97.9
BTGP_6g	BTGP-6(g)	Triticum aestivum	2017	Gangni, Meherpur, Bangladesh	SAMEA104190811	Soanes et al., 2017b	97.9
BTGP_6h	BTGP-6(h)	Triticum aestivum	2017	Gangni, Meherpur, Bangladesh	SAMEA104190812	Soanes et al., 2017b	97.8
BTJP_4_1	BTJP-4(1)	Triticum aestivum	2016	Jhenaidah, Bangladesh	SAMEA104190813	Soanes et al., 2017b	97.9
BTJP4_11	BTJP-4(11)	Triticum aestivum	2016	Jhenaidah, Bangladesh	SAMEA104190817	Soanes et al., 2017b	97.9
BTJP4_12	BTJP-4(12)	Triticum aestivum	2016	Jhenaidah, Bangladesh	SAMEA104190818	Soanes et al., 2017b	97.9
BTJP4_16	BTJP-4(16)	Triticum aestivum	2016	Jhenaidah, Bangladesh	SAMEA104190819	Soanes et al., 2017b	97.8
BTJP4_18	BTJP-4(18)	Triticum aestivum	2016	Jhenaidah, Bangladesh	SAMEA104190820	Soanes et al., 2017b	97.9
BTJP4_3	BTJP-4(3)	Triticum aestivum	2016	Jhenaidah, Bangladesh	SAMEA104190814	Soanes et al., 2017b	97.8
BTJP4_5	BTJP-4(5)	Triticum aestivum	2016	Jhenaidah, Bangladesh	SAMEA104190815	Soanes et al., 2017b	97.8
BTJP4_6	BTJP-4(6)	Triticum aestivum	2016	Jhenaidah, Bangladesh	SAMEA104190816	Soanes et al., 2017b	97.5
BTMP_S_13_1	BTMP-S-13(1)	Triticum aestivum	2016	Meherpur, Bangladesh	SAMEA104190821	Soanes et al., 2017b	97.9
BTMP_S_13_2	BTMP-S-13(2)	Triticum aestivum	2016	Meherpur, Bangladesh	SAMEA104190822	Soanes et al., 2017b	97.8
BTTrp_5	BTTrp-5	Panicum repens	2016	Gazipur, Bangladesh	SAMEA104190823	Soanes et al., 2017b	98
BTTrp_6	BTTrp-6	Panicum repens	2016	Gazipur, Bangladesh	SAMEA104190824	Soanes et al., 2017b	98.1
CD156	CD0156	Eleusine indica	1989	Ferkessedougou, Ivory Coast	SAMEA4708261	Langner et al., 2020, Chiapello et al., 2015	98
CHRF		Lolium perenne	1996	Silver Spring, MD, USA	SAMN08009548	Pieck et al., 2016	97.8
CHW		Lolium perenne	1996	Annapolis, MD, USA	SAMN08009549	Pieck et al., 2016	97.7
Dig41		Digitaria sanguinalis	1990	Hyogo, Japan	NA	Yoshida et al., 2016	88.7
DS0505		Digitaria sanguinalis	2005	Zhejiang, China	SAMN04299554	Zhong et al., 2016	97.9
DS9461		Digitaria sanguinalis	1994	Fujian, China	SAMN04318446	Zhong et al., 2016	97.9
DsLIZ		Digitaria sanguinalis	2000	Lexington, KY, USA	SAMN08009550	Pieck et al., 2016	96.8
EI9411		Eleusine indica	1994	Fujian, China	SAMN04318447	Zhong et al., 2016	97.8
EI9604		Eleusine indica	1996	Zhejiang, China	SAMN04318448	Zhong et al., 2016	97.8
FH		Lolium perenne	1997	Hagerstown, MD, USA	SAMN08009551	Farman et al., 2017; Pieck et al., 2016	96.5
FJ81278		Oryza sativa	NA	China	SAMN06050152	Bao et al., 2017	98
FR13	FR0013	Oryza sativa	1988	France	SAMEA4708258	Langner et al., 2020, Chiapello et al., 2015	98.1
G17	K76-79	Eragrostis curvula	1976	Japan	SAMN08009553	Soanes et al., 2017a; Islam et al., 2016	97.4
G22	WGG-FA40	Eleusine coracana	1976	Japan	SAMN08009554	Gladieux et al., 2018	97.7
gfsi	GFSI1-7-2, GFSI	Setaria italica	1977	Gifu, Japan	NA	Yoshida et al., 2016	97.5
GG11		Lolium perenne	1997	Lexington, KY, USA	SAMN08009555	Farman et al., 2017	97.9
GrF52		Setaria viridis	2001	Lexington, KY, USA	SAMN08009556	Gladieux et al., 2018	97.9
Guy11	GY11, GY0011	Oryza sativa	1988	French Guyana	SAMN06050153	Chiapello et al., 2015, Islam et al., 2016, 22	97.9
HN19311		Oryza sativa	NA	Hunan, China	SAMN02216973	Chen et al., 2013	97.9
HO		Lolium perenne	1996	Richmond, PA, USA	SAMN08009558	Farman et al., 2017	98
IA1	ARB114	Oryza sativa	2009	Arkansas, USA	SAMN08009559	Pieck et al., 2016	98
IB33		Oryza sativa	NA	Texas, USA	SAMN08009560	Gladieux et al., 2018	97.8
IB49	ZN61	Oryza sativa	1992	Arkansas, USA	SAMN08009561	Pieck et al., 2016	98
IC17	ZN57	Oryza sativa	1992	Arkansas, USA	SAMN08009562	Pieck et al., 2016	97.8
IE1K	TM2	Oryza sativa	2003	Arkansas, USA	SAMN08009563	Pieck et al., 2016	98
ina168		Oryza sativa	1958	Aichi, Japan	NA	Yoshida et al., 2016, Inoue et al., 2017	97.3
KJ201		Oryza sativa		Korea	SAMN02730190		96.4
LpKY97	LpKY97-1	Lolium perenne	1997	Lexington, KY, USA	SAMN08009564	Farman et al., 2017; Pieck et al., 2016	97.7
MG01		Oryza sativa	2012	India	SAMN02397294	Gowda et al., 2015; Kachroo et al., 1994	96
ML33		Oryza sativa	1995	Mali	SAMN08009565	Gladieux et al., 2018	98
MZ5-1-6		Eleusine coracana	1976	Myazaki, Japan	SAMN10491321	Gomez Luciano et al., 2019, Innoue et al., 2017	98.1
P131		Oryza sativa	2012	India	SAMN02981399	Xue et al., 2012	97.8
P28	P-0028	Bomus tectorum	2014	Paraguay	SAMN05864041	Pieck et al., 2016	97.9
P29	P-0029	Bomus tectorum	2014	Paraguay	SAMN05898532	Pieck et al., 2016	97.1
P3		Triticum durum	2012	Canindeyu, Paraguay	SAMN08009568	Pieck et al., 2016	98
Pg1213-22		Festuca arundinaceum	1999/2000	Georgia, USA	SAMN08009569	Pieck et al., 2016	97.8
PgKY	PgKY4OV2.1	Lolium perenne	2000	Lexington, KY, USA	SAMEA4029903	Soanes et al., 2017a; Islam et al., 2016	97.5
PGPA	PgPA18C-02, PgPA	Lolium perenne	1998	Pennsylvania, USA	SAMEA4029904	Soanes et al., 2017a; Islam et al., 2016	97.7
PH14	PH0014, PH0014-rn	Oryza sativa	NA	Philippines	NA; available on GEMO	Chiapello et al., 2015, Islam et al., 2016	97.7
PH42		Eleusine coracana	1983	Philippines	SAMN08009570	Pieck et al., 2016	95.8
PL2-1		Lolium multiflorum	2002	Pulaski Co., KY, USA	SAMN08009571	Farman et al., 2017	97.7
PL3-1		Lolium multiflorum	2002	Pulaski Co., KY, USA	SAMN08009572	Farman et al., 2017; Pieck et al., 2016	97.5
PM1		Pennisetum americanum	1990	Georgia, USA	SAMN08377453	Gladieux et al., 2018	96.9
PY0925		Triticum aestivum	2009	Predizes, Brazil	SAMEA4029894	Soanes et al., 2017a; Islam et al., 2016	97.8
PY36.1	PY36-1	Triticum aestivum	2007	Brasilia, Brazil	SAMEA4029897	Soanes et al., 2017a; Islam et al., 2016	97.6
PY5003	PY05003	Triticum aestivum	2005	Londrina, Brazil	SAMEA4029888	Soanes et al., 2017a; Islam et al., 2016	90.2
PY5010	PY05010	Triticum aestivum	2005	Londrina, Brazil	SAMEA4029898	Soanes et al., 2017a; Islam et al., 2016	97.7
PY5033	PY05033	Triticum aestivum	2005	Londrina, Brazil	SAMEA4029889	Soanes et al., 2017a; Islam et al., 2016	97.5
PY6017	PY06017	Triticum aestivum	2006	Coromandel, Brazil	SAMEA4029890	Soanes et al., 2017a; Islam et al., 2016	97.6
PY6045	PY06045	Triticum aestivum	2006	Goiânia, Brazil	SAMEA4029900	Soanes et al., 2017a; Islam et al., 2016	97.8
PY86.1	PY86-1	Triticum aestivum	2008	Cascavel, Brazil	SAMEA4029893	Soanes et al., 2017a; Islam et al., 2016	97.6
RMg-DI		Oryza sativa	NA	Madhubani,Bihar,India	SAMN05425585	Kumar et al., 2017	94.3
SSFL02		Stenotaphrum secundatum	2002	Disney World, FL, USA	SAMN08009573	Pieck et al., 2016	97.5
SSFL14-3		Stenotaphrum secundatum	2014	New Smyrna, FL, USA	SAMN08009574	Gladieux et al., 2018	97.8
SV9610-1		Setaria viridis	1996	Zhejiang, China	SAMN04318449	Zhong et al., 2016	98.2
SV9623-1		Setaria viridis	1996	Zhejiang, China	SAMN04318450	Zhong et al., 2016	98
T25		Triticum aestivum	1988	Parana, Brazil	SAMN08009575	Farman et al., 2017; Pieck et al., 2016	97.6
TF05-1		Festuca arundinaceum	2005	Lexington, KY, USA	SAMN08009576	Gladieux et al., 2018	97.9
TH12	TH0012, TH0012-rn	Hordeum vulgare	NA	Thailand	NA; available on GEMO	Chiapello et al., 2015, Islam et al., 2016	97.7
TH16	TH0016	Hordeum vulgare	NA	Thailand	NA; available on GEMO	Chiapello et al., 2015, Islam et al., 2016	97.9
US71	US0071	Setaria sp.	NA	USA	SAMEA4708259	Chiapello et al., 2015, Islam et al., 2016, Langner et al., 2020	98.1
v86010		Oryza sativa	NA	Philippines	SAMN06392751	Zhu et al., 2017	96.4
VO107		Digitaria sanguinalis	1981	Texas, USA	SAMN08009577	Gladieux et al., 2018	84.4
WBKY11	WBKY11-15	Triticum aestivum	2011	Lexington, KY	SAMN08009578	Farman et al., 2017; Pieck et al., 2016	97.9
WHTQ		Triticum aestivum	NA	Brazil	SAMN08009580	Farman et al., 2017	92.9
Y34		Oryza sativa	1982	Yunnan, China	SAMN02981398	Xue et al., 2012	97.9
z2-1		Eleusine coracana	1977	Kagawa, Japan	NA	Yoshida et al., 2016	97
							*Sordariomycota database
