## Supplementary Table 2 for "A single amino acid polymorphism in a conserved effector of the multihost blast fungus pathogen expands host-target binding spectrum"

### Sheet: Sheet1
Table
Likelihood Ratio Test Results (omega = 1.4)
Model	Estimates of Parameters	lnL	Sites under Selection	Model Comparison	2DL	𝜒2 Critical Value (1%)	Degrees of Freedom
M0: one ratio	w = 0.69636	-1849.51	Not allowed
M1: Neutral	P0 = 0.41167 P1 = 0.58833 w0 = 0.14819 w1 = 1.00000	-1826.99	Not allowed
M2: Selection	P0 = 0.37598 P1 = 0.56627 P2 = 0.05775 w0 = 0.15169 w1 = 1.00000 w2 = 4.00317	-1822.62	26 K, 51 V*, 73 S, 75 K	M1 vs. M2	8.73904	9.21	2
M3: Discrete	P0 = 0.40630 P1 = 0.54724 P2 = 0.04645 w0 =0.17261 w1 = 1.10561 w2 = 4.51752	-1822.53	3 V, 4 T, 7 N, 12 T, 17 A, 18 V, 22 E, 23 T, 24 G, 26 K, 28 I, 29 E, 30 K, 31 R, 32 A, 44 F, 46 H, 47 P, 49 I, 50 P, 51 V, 52 P, 60 K, 62 N, 63 V, 65 Q, 69 T, 71 Y, 73 S, 75 K, 76 M , 78 M, 82 P, 83 N, 86 H, 88 K, 92 N, 96 S, 98 D, 108 K, 111 P	M0 vs. M3	53.9576	13.28	4
M7: Beta	P = 0.40079 q = 0.23609	-1828.83	Not allowed
M8: Beta+w	P0 = 0.92430 P = 0.45976 q = 0.27791 P1 = 0.07570 w = 3.50880	-1823.41	26 K, 31 R, 51 V*, 73 S, 75 K, 86 H, 96 S	M7 vs. M8	10.8247	9.21	2
(p > 95%; p > 99%)
