## Supplementary Table 3 for "A single amino acid polymorphism in a conserved effector of the multihost blast fungus pathogen expands host-target binding spectrum"

### Sheet: Sheet1
			Interaction Test *
Host Plant	HMA ID	Accession number	AVR-Pik	APikL2A	APikL2F
Setaria italica	Si944231404	SETIT_027419mg	No	No	No
Setaria italica	Si944233277	SETIT_012150mg	No	No	No
Setaria italica	Si944233281	SETIT_011950mg	No	No	No
Setaria italica	Si944233287	SETIT_012050mg	No	No	No
Setaria italica	Si944233293	SETIT_011958mg	No	No	No
Setaria italica	Si944233294 (sHMAx)	SETIT_012363mg	YES	No	YES
Setaria italica	Si944239627	SETIT_004297mg	No	No	No
Setaria italica	Si955708539	SETIT_018549mg	No	No	No
Setaria italica	Si514714081	SETIT_018698mg	Very Weak	No	No
Setaria italica	Si514714089	SETIT_019217mg	No	No	No
Setaria italica	Si514722593	SETIT_019791mg	No	No	No
Setaria italica	Si514728335	SETIT_031283mg	No	No	No
Setaria italica	Si514742523	SETIT_023557mg	No	No	No
Setaria italica	Si514742730	SETIT_023380mg	No	No	No
Setaria italica	Si514773966	SETIT_004253mg	No	No	No
Setaria italica	Si514774858	SETIT_001095mg	No	No	No
Setaria italica	Si514778163	SETIT_001756mg	No	No	No
Setaria italica	Si514780176	XP_004969533.1	No	No	No
Setaria italica	Si514781164	SETIT_003226mg	No	No	No
Setaria italica	Si514802017	SETIT_011133mg	No	No	No
Setaria italica	Si514802019	SETIT_011307mg	Yes	Very Weak	Very Weak
Setaria italica	Si514802021	SETIT_011388mg	Yes	Yes	Yes
Setaria italica	Si514802023	SETIT_011404mg	Yes	Yes	Yes
Setaria italica	Si514802025	SETIT_011333mg	Yes	Yes	Yes
Setaria italica	Si514802027	SETIT_011392mg	Yes	No	No
Setaria italica	Si514802907	SETIT_011478mg	No	No	No
Setaria italica	Si514803412	SETIT_011361mg	No	No	No
Setaria italica	Si514806409	SETIT_012440mg	No	No	No
Setaria italica	Si514806411	SETIT_012050mg	Yes	No	No
Setaria italica	Si514806415	SETIT_011398mg	Weak	No	No
Setaria italica	Si514807600	SETIT_009856mg	No	No	No
Setaria italica	Si836011665	SETIT_027700mg	Yes	No	No
Setaria italica	Si514810284	SETIT_028628mg	No	No	No
Setaria italica	Si514815836	SETIT_038176mg	No	No	No
Setaria italica	Si514818260	SETIT_036106mg	No	No	No
Setaria italica	Si514821951	SETIT_037868mg	No	No	No
Setaria italica	Si514822454	SETIT_036106mg	No	No	No
Setaria italica	Si514822716	SETIT_038176mg	No	No	No
Setaria italica	Si514823789	SETIT_038803mg	No	No	No
Setaria italica	Si514824610	SETIT_040219mg	No	No	No
Setaria italica	Si955721695	SETIT_012205mg	Yes	No	No
Setaria italica	Si514714077	SETIT_019576mg	No	No	No
Triticum aestivum	Traes_2AL_0C4FF568B.1	TraesCS2A02G332600	Yes	No	No
Triticum aestivum	Traes_2AL_F360E3FE3.1	TraesCS2A02G332300	Yes	Yes	Yes
Triticum aestivum	Traes_2DL_CD93F21C81.1	TraesCS2B02G349500	Very Weak	No	No
Triticum aestivum	Traes_2AL_8DD050D521.1	TraesCS2B02G349800	Yes	Yes	Yes
Triticum aestivum	Traes_2DL_9F3691710.1	TraesCS2B02G350100	Yes	Yes	Yes
Triticum aestivum	Traes_2BL_FFF4186AF.1	TraesCS2B02G349200	Yes	Yes	Yes
Triticum aestivum	Traes_2DL_C2B4A3001.1	TraesCS2B02G349100	Yes	Yes	Yes
Triticum aestivum	Traes_2DL_2A1D45D02.1	TraesCS2A02G497800	No	No	No
Triticum aestivum	Traes_1BS_20BD939821.2	TraesCS1B02G074000	Weak	No	No
Triticum aestivum	Traes_1AS_6B49D5A701.1	TraesCS1A02G056700	Yes	No	No
Triticum aestivum	Traes_2DL_6AE412E72.1	TraesCS2B02G348900	No	No	No
Triticum aestivum	Traes_6DL_CA8732F66.1	TraesCS6D02G187700	No	No	No
Triticum aestivum	Traes_2DL_772C0DE04.1	TraesCS2D02G329800	Weak	No	No
Oryza sativa	Os_sHMA1	LOC_Os04g39350.1	Yes	No	ND
Oryza sativa	Os_sHMA2	LOC_Os04g39010.1	Yes	No	ND
Oryza sativa	sHMA8	LOC_Os04g39010.1	Yes	No	ND
Oryza sativa	Os_sHMA11	LOC_Os02g37300.1	Weak	No	ND
Oryza sativa	Os_sHMA12	LOC_Os02g37290.1	Yes	No	ND
Oryza sativa	Os_sHMA13	LOC_Os04g39380.1	Yes	No	ND
Oryza sativa	Os_sHMA15	LOC_Os02g37280.1	No	No	ND
Oryza sativa	Os10g0506100	LOC_Os10g36200.1	No	No	ND
Oryza sativa	Os02g0585100_sHMA14	LOC_Os02g37320.1	Yes	No	ND
Oryza sativa	Os01g0595201	LOC_Os01g41200.1	No	No	ND
Oryza sativa	Os01g0309800	LOC_Os01g20830.1	Weak	No	ND
Oryza sativa	Os01g0758000	LOC_Os01g55320.1	Yes	Yes	ND
Oryza sativa	Os04g0533900	LOC_Os04g45130.1	No	No	ND
Oryza sativa	Os07g0671400	LOC_Os07g47480.1	No	No	ND
Oryza sativa	Os09g0328066	LOC_Os09g15860.1	No	No	ND
Oryza sativa	Os09g0408550	LOC_Os09g24310	Yes	Yes	ND
Oryza sativa	Os08g0512200	LOC_Os08g40130.1	No	No	ND
Oryza sativa	Os04g0390100	LOC_Os04g32030.1	No	No	ND
Oryza sativa	Os01g0678800	LOC_Os01g48710.1	No	No	ND
Oryza sativa	Os04g0400800	LOC_Os04g32840.1	No	No	ND
Oryza sativa	Os04g0468000	LOC_Os04g39300.1	Yes	No	ND
Oryza sativa	Os01g0125600	LOC_Os01g03490.1	Yes	No	ND
Oryza sativa	Os04g0661100	LOC_Os04g56570.1	No	No	ND
Oryza sativa	Os09g0549600	LOC_Os09g37730.1	Yes	Weak	ND
Oryza sativa	LOC_Os04g32810	LOC_Os04g32810.1	Weak	No	ND
Oryza sativa	Os01g0976300	LOC_Os01g74490.1	Yes	No	ND
Oryza sativa	Os09g0327800	LOC_Os09g15850.1	No	Weak	ND
Oryza sativa	Os05g0150700	LOC_Os05g05820.1	Weak	No	ND
Oryza sativa	Os06g0542300	LOC_Os06g35060.1	Yes	Weak	ND
Oryza sativa	Os01g0249700	LOC_Os01g14700.1	No	No	ND
Oryza sativa	Os09g0408500	LOC_Os09g24310	Yes	No	ND
Oryza sativa	Os01g0719600	LOC_Os01g52160.1	No	No	ND
Oryza sativa	Os12g0421000	LOC_Os12g23280.1	No	No	ND
Oryza sativa	Os04g0615600	LOC_Os04g52530.1	No	No	ND
Oryza sativa	Os05g0534500	LOC_Os05g45820.1	No	No	ND
Oryza sativa	Os04g0667600	LOC_Os04g57200.1	No	No	ND
Oryza sativa	Os03g0861400	LOC_Os03g64340.1	Yes	No	ND
Oryza sativa	OJ1124_B05.17	Os08g0431150	No	No	ND
Oryza sativa	Os03g0372600	LOC_Os03g25610.1	No	No	ND
Oryza sativa	Os04g0400700	LOC_Os04g32830.1	Weak	No	ND
Oryza sativa	P0671B11.21	LOC_Os01g09660.1	Yes	Yes	ND
Oryza sativa	LOC_Os04g39360	LOC_Os04g39360.1	Yes	Very Weak	ND
Oryza sativa	Os03g0412300	LOC_Os03g29920.1	No	No	ND
Oryza sativa	Os07g0682000	LOC_Os07g48390.1	No	No	ND
Oryza sativa	Os07g0298900	LOC_Os07g20340.1	Weak	No	ND
Oryza sativa	Os04g0581800	LOC_Os04g49260.1	Yes	No	ND
Oryza sativa	Os08g0205400	LOC_Os08g10480.1	Weak	No	ND
Oryza sativa	Os04g0400000	LOC_Os04g32800.1	No	No	ND
Oryza sativa	Os03g0383900	LOC_Os03g26650.1	Yes	Very Weak	ND
Oryza sativa	Os11g0629100	Os11g0629100	No	No	ND
Oryza sativa	Os02g0530100	LOC_Os02g32814.1	No	No	ND
Oryza sativa	Os02g0819000	LOC_Os02g57360.1	No	No	ND
Oryza sativa	Os01g0933200	LOC_Os01g70710.1	Weak	No	ND
Oryza sativa	Os08g0205500	LOC_Os08g10490.1	No	No	ND
Oryza sativa	Os11g0147500	LOC_Os11g05010.1	Yes	No	ND
Oryza sativa	Os06g0500300	LOC_Os06g30480.1	Yes	Yes	ND
Oryza sativa	Os04g0590100	LOC_Os04g50020.1	Yes	Weak	ND
Oryza sativa	Os08g0405700	LOC_Os08g31340.1	Yes	Yes	ND
Oryza sativa	Os10g0532300	LOC_Os10g38870.1	No	No	ND
Oryza sativa	Os03g0156600	LOC_Os03g06080.1	Yes	Weak	ND
Oryza sativa	Os01g0927300	LOC_Os01g70240.1	No	No	ND
Oryza sativa	Os10g0537400	LOC_Os10g39210.1	Yes	No	ND
Oryza sativa	Os04g0401100	LOC_Os04g32860.1	Yes	No	ND
Oryza sativa	Os10g0207700	LOC_Os10g14050.1	No	No	ND
Oryza sativa	Os09g0272000	LOC_Os09g09930.1	No	No	ND
Oryza sativa	OSJNBb0039L24.20	NA	Yes	Yes	ND
Oryza sativa	Os04g0502000	LOC_Os04g42350.1	Weak	No	ND
Oryza sativa	Os03g0751600	LOC_Os03g54050.1	No	No	ND
Oryza sativa	Os01g0249800	Os01g0249800	No	No	ND
Oryza sativa	Os01g0595100	LOC_Os01g41190	Yes	Yes	ND
Oryza sativa	Os02g0582600_sHMA9	LOC_Os02g37160.1	No	No	ND
Oryza sativa	Os05g0368600	LOC_Os05g30570.1	No	No	ND
Oryza sativa	Os02g0585200_sHMA10	LOC_Os02g37330.1	Yes	No	ND
Oryza sativa	Os04g0467950	LOC_Os04g39290.1	No	No	ND
Oryza sativa	Os02g0711900	LOC_Os02g48170.1	Yes	Yes	ND
Oryza sativa	Os03g0126700	LOC_Os03g03500.1	No	No	ND
Oryza sativa	Os03g0152000	LOC_Os03g05750.1	No	No	ND
Oryza sativa	Os04g0244800	LOC_Os04g17100.1	Yes	Weak	ND
Oryza sativa	Os03g0829200	LOC_Os03g61360	No	Weak	ND
Oryza sativa	Os04g0468600	LOC_Os04g39320.1	Yes	Weak	ND
Oryza sativa	Os02g0582800	LOC_Os02g37180.1	No	No	ND
Oryza sativa	LOC_Os04g040600	LOC_Os04g32820	Yes	No	ND
Oryza sativa	Os01g0826000	LOC_Os01g61070.1	No	No	ND
Oryza sativa	Os09g0271100	LOC_Os09g09830.1	Yes	No	ND
Oryza sativa	Os03g0819400	LOC_Os03g60480.1	Yes	Yes	ND
Oryza sativa	Os03g0120400	LOC_Os03g02860.1	Yes	Weak	ND
Oryza sativa	Os07g0606900	LOC_Os07g41600.1	No	No	ND
Oryza sativa	LOC_Os04g39370	LOC_Os04g39370.1	Yes	No	ND
Oryza sativa	P0023E10.23	LOC_Os09g14240	No	Weak	ND
Oryza sativa	Os01g0507700	LOC_Os01g32330.1	Yes	Yes	ND
Oryza sativa	Os10g0209700	LOC_Os10g14870.1	No	No	ND
Oryza sativa	Os08g0403300	LOC_Os08g31140.1	Yes	Yes	ND
Oryza sativa	Os02g0510600	LOC_Os02g30650.1	No	No	ND
Oryza sativa	Os04g0401000_sHMA3	LOC_Os04g32850.1	No	Weak	ND
Oryza sativa	Os03g0111400	LOC_Os03g02070.1	No	No	ND
Oryza sativa	Os12g0144600	LOC_Os12g05040.1	Yes	No	ND
*ND = not determined
