## Supplementary Table 5 for "A single amino acid polymorphism in a conserved effector of the multihost blast fungus pathogen expands host-target binding spectrum"

### Sheet: Sheet1
	Interface Area (Å2)	No. of interface residues	Solvation energy (kcal/mol)	Binding Energy (kcal/mol)	Hydrogen Bonds	Salt Bridges
APikL2A / sHMA25	1011.1	56	-2.3	-12.1	17	6
APikL2F / sHMA94	964.8	57	-3.8	-13.1	16	6
